# Interleukin-27 is antiviral at the maternal-fetal interface

**DOI:** 10.1101/2025.04.28.651113

**Authors:** Madeline S. Merlino, Briah Barksdale, Seble G. Negatu, Rebecca L. Clements, Taylor Miller-Ensminger, Alexandra H. Lopez, Sneha Mani, Monica N. Mainigi, Christopher A. Hunter, Kellie A. Jurado

## Abstract

Congenital viral infections can have severe consequences for pregnancy and fetal outcomes. Remarkably, the fetal-derived placenta serves as a robust barrier to infection through meticulous regulation by immune effectors and a diverse repertoire of cytokines. Yet, the regulatory roles of many cytokines remain undefined at the maternal-fetal interface. Interleukin 27 (IL-27) is a highly expressed cytokine in the placenta whose functional consequence during congenital infection is unknown. Here, we utilized trophoblast organoids (TO) derived from primary human placentas and a mouse model of congenital viral infection to uncover the functional role of IL-27 signaling during pregnancy. We show that TOs constitutively express IL-27 and its receptor, IL27RA, and demonstrate that IL-27 signaling restricts Zika virus (ZIKV) infection of TOs. Through bulk RNA-sequencing of TOs in the absence and presence of IL-27 signaling, we demonstrate IL-27-mediated upregulation of antiviral genes. Finally, we show that IL-27 signaling is critical within the context of congenital murine ZIKV infection, as IL-27 restricts placental ZIKV burdens and protects against pathologic fetal outcomes early in gestation. These findings collectively demonstrate a novel role for IL-27 in the placenta and establish IL-27 as an innate antiviral defense at the maternal-fetal interface during congenital viral infection.
