## Supplemental Tables for "Interleukin-27 is antiviral at the maternal-fetal interface"

### Sheet: Supplemental Table 1.
Supplemental Table 1. List of first trimester placental and decidual tissue samples used to generate TO and DO lines used in this study and corresponding donor information.
	First trimester placental tissue					First trimester decidual tissue
	Donor #	Gestational age	Sex	Additional information		Donor #	Gestational age	Additional information
	Donor 1	First trimester, unknown	Male			Donor 1	7 weeks
	Donor 2	First trimester, unknown	Female	Matched to decidual tissue donor 2		Donor 2	Unknown	Matched to placental tissue donor 2
	Donor 3	9 weeks + 6 days	Female			Donor 3	6 weeks

### Sheet: Supplemental Table 2
Supplemental Table 2. List of differentially expressed genes represented in heat map of bulk RNA sequencing of TOs (Supplemental Figure 3). Differentially expressed genes (DEGs) were identified by comparing IL-27-stimulated to IL-27-neutralized TOs and IFNL-stimulated to IFNL-neutralized TOs. Table represents 66 total genes that met cutoff values of p=0.05 and log fold-change=±0.5.
	geneID	Isotype1	Isotype2	Isotype3	IL27_1	IL27_2	IL27_3	IFNLam1	IFNLam2	IFNLam3	AntiIL27_1	AntiIL27_2	AntiIL27_3	AntiIFNL_1	AntiIFNL_2	AntiIFNL_3	Vehicle1	Vehicle2	Vehicle3
	AC007040.11	0.209487	-0.0175705	0.691262	0.256396	1.38517	0.997536	-1.24044	-0.659642	-0.964629	-0.387809	0.30358	0.469759	0.716062	0.970485	1.53636	0.354784	0.374195	0.948493
	ACE2	4.92055	4.66188	4.33974	4.12552	4.11288	3.61863	4.05281	3.43466	3.74002	4.74067	5.22653	4.20008	4.92401	4.94627	4.22313	4.24357	4.15407	3.20691
	ADAR	7.1084	7.18687	7.05984	7.62577	6.71919	6.95019	7.9418	7.66051	7.84253	7.25745	7.12499	6.60646	7.11168	6.79864	6.65194	7.44348	7.42583	7.10475
	ADGRF4	3.60581	3.84098	3.36441	3.36316	3.5202	3.15061	3.2578	2.9435	2.55839	3.6323	3.86266	3.39005	3.81854	3.95858	3.38338	3.34798	3.20552	3.11854
	ADRB1	4.89889	4.62748	5.02609	5.36763	5.25014	5.27731	5.45236	5.53702	5.44559	5.04718	4.55882	4.74598	4.80966	4.7747	4.80254	4.98777	4.86755	4.97527
	APOA2	2.95022	3.10578	3.1107	2.61796	2.48855	2.71209	2.42267	2.10777	2.23434	2.87231	2.75189	3.24569	3.0248	3.30927	3.27134	2.76378	3.01077	2.40465
	APOL6	4.30971	4.42982	4.39007	5.65933	5.13179	5.24367	4.51911	4.78922	4.87817	4.13123	4.2688	4.39998	4.24693	4.17216	4.38485	4.55608	4.65939	4.67908
	CDH3	3.27473	3.57649	3.94617	3.91173	3.96537	4.39608	4.21004	3.79997	4.30849	4.13482	3.51121	4.1495	3.19437	3.21427	3.45284	4.01856	3.9442	4.17668
	CTDSPL	5.31951	4.93506	5.37245	5.22896	5.1517	5.46828	5.72946	5.59856	5.85674	5.16444	4.69058	5.26286	5.00606	5.05398	5.22527	5.09849	4.98155	5.43709
	CYFIP2	3.27433	3.25892	3.36637	3.61907	3.92276	3.47706	3.71851	3.60003	3.69679	3.3759	2.92011	3.26139	2.54809	2.59141	2.30815	3.53251	3.42409	3.64625
	DKC1	5.13159	4.73139	5.01911	5.26361	5.05126	5.28905	5.09804	4.813	4.56701	4.55457	4.19878	4.54758	5.36729	4.90609	4.8987	5.13328	4.66973	4.94524
	DSC3	4.93773	4.88221	5.17615	5.61309	5.69451	5.63012	5.85008	5.6585	5.93508	5.05191	4.93921	5.43689	5.11789	5.15447	5.16537	5.44484	5.34371	5.48891
	DTX3L	3.57732	3.70404	3.3731	5.13696	4.5989	4.27742	5.05124	5.016	5.03526	3.52499	3.89341	3.15588	3.56594	3.86839	3.30268	4.62192	4.64106	3.85959
	EIF2AK2	6.00101	6.11893	6.25113	6.84238	6.07077	6.28353	7.42589	7.18388	7.22726	6.1855	6.14452	6.07349	6.065	5.82068	5.71325	6.56053	6.64308	6.16409
	EPSTI1	-0.00773078	1.66598	-1.25747	2.15757	2.29188	-0.176566	2.04835	2.98422	1.33939	-0.138143	0.864124	-2.27321	0.436402	0.800811	-1.54439	2.10658	1.65165	-0.282906
	FOSB	6.33832	6.16668	6.08646	5.2832	5.46062	4.96598	5.93247	6.23444	5.76089	5.22782	4.78091	5.33079	5.20907	5.21953	5.32819	7.00455	6.8823	6.69143
	FREM2	4.401	4.36484	4.33755	4.89884	4.46504	4.48236	4.92615	4.95869	5.09364	4.51849	4.42133	4.43134	4.32993	4.27679	4.0014	4.6049	4.89911	5.0159
	FTL	10.5503	10.8551	10.4789	10.696	10.8207	10.2357	10.55	10.3315	9.83439	10.7449	10.9937	10.2693	10.988	10.9611	10.6416	10.6264	10.4209	9.9367
	FYB	4.5672	4.72901	4.95621	4.2802	3.75067	3.859	4.39328	3.78856	4.02179	4.61094	4.74895	4.77477	5.08398	4.82855	5.15963	4.20096	4.67447	4.28842
	HELZ2	4.8444	5.10389	4.411	5.82739	5.75849	4.75415	6.33409	7.12799	6.76787	5.24493	4.68403	4.86501	4.70811	4.31046	5.02243	5.87916	6.09726	5.82107
	HERC5	5.01831	4.74113	4.99291	5.47536	5.25955	5.24387	5.35848	5.53741	5.40853	4.8475	4.5973	4.87384	4.92916	4.78871	4.8109	5.17951	5.07277	4.94753
	HERC6	1.32424	0.42495	1.17245	1.84866	2.36615	1.11866	2.37796	2.78432	2.88457	1.36842	1.30491	0.759268	0.106774	1.43157	0.492745	0.933862	2.0659	2.04552
	HUNK	4.48614	4.29179	4.81932	4.2851	4.54803	5.03376	5.00504	5.29856	5.16944	4.39257	3.95143	4.65952	4.32138	4.18755	4.37774	4.66999	4.63302	5.16724
	IFI27	1.11784	0.247216	-1.11724	2.70941	1.58631	0.769747	4.21216	4.21088	3.33881	-0.903953	0.52257	0.202995	1.37488	1.52179	-0.842038	1.88106	2.37477	0.249898
	IFI6	8.70075	8.7238	8.58252	9.13471	9.42581	8.81181	9.42545	9.77121	8.86184	8.67329	8.75726	8.35004	8.67001	9.08855	8.42142	8.83875	8.69873	8.35484
	IFIT1	1.62609	1.82107	0.911315	3.54496	3.0093	1.88402	3.93375	4.1685	3.44773	1.14014	1.57338	1.14989	1.80016	1.61811	1.58444	3.15363	3.21511	1.78404
	IFITM1	1.32274	1.85247	1.03514	3.18717	2.51262	1.49956	4.06232	3.7996	3.51382	1.68779	1.66195	0.572137	1.94879	1.84673	0.944856	2.4597	2.40747	0.686865
	IFITM3	1.83187	2.36906	1.33364	3.74692	2.65669	2.9253	4.49725	4.49292	3.86444	1.95084	2.35536	1.00473	2.44921	1.84409	1.33248	2.94088	3.02301	1.79977
	IRF7	4.2093	4.4369	3.85648	4.60596	5.05418	3.94682	5.36567	5.75181	5.24471	4.08066	3.9149	3.74498	4.13461	4.23478	4.17585	4.64362	4.74303	4.29703
	IRF9	2.4889	3.023	2.40445	4.02929	3.79051	2.99583	4.56629	3.93315	4.44681	2.76425	2.6913	2.90698	3.02877	2.95032	2.62836	3.97061	3.82959	2.76388
	ISM2	7.48806	7.54119	7.35063	7.83259	7.63639	7.66352	7.76827	8.00051	7.79418	7.65196	7.31789	7.43654	7.33887	7.45422	7.16602	7.44839	7.32508	7.53484
	KATNBL1	7.10893	6.82846	7.17458	6.43673	6.70209	6.8604	6.43797	6.43718	6.72498	6.97297	7.11585	7.04862	7.10067	7.17135	7.11583	6.90208	6.82586	7.14659
	KYNU	6.8709	6.72739	7.14564	6.37198	6.44531	6.70852	6.52975	6.28564	6.60528	6.78229	7.01865	6.97087	6.97384	7.15266	7.15425	6.64	6.83876	6.69775
	LAP3	3.51421	3.28552	3.73014	4.9307	3.82669	3.82549	4.54587	4.66672	4.38158	3.81843	3.51527	3.33677	3.41272	3.58097	3.36004	3.90865	3.8645	3.661
	LGALS3BP	7.37498	7.48524	7.11038	8.16299	7.95323	7.32652	8.17825	8.23669	7.67033	7.54813	7.35744	7.11203	7.5709	7.36748	7.10097	7.65648	7.50493	7.13473
	LY6E	7.76449	7.40759	7.78385	8.31321	8.23501	8.08008	8.32181	8.34919	7.92437	7.78062	7.40672	7.55259	7.54635	7.76382	7.45339	7.91749	7.74086	7.64836
	MTHFD1	3.61783	2.51532	3.21773	3.0792	3.59235	3.63963	4.36503	3.77133	4.20475	3.54095	3.1567	3.99059	3.17333	2.94291	3.0395	3.66223	3.73892	3.65033
	MX1	3.88969	4.08556	3.97289	5.26894	4.43526	4.29296	6.44329	6.42373	6.49778	3.88531	3.67232	3.90464	4.07577	3.95376	4.24835	5.03939	5.47641	4.45642
	NR2F2	6.0603	5.94967	6.04869	6.18992	5.59294	6.26725	6.24233	6.45194	6.53957	5.99016	5.46972	6.05727	5.72758	5.6744	5.94907	6.16743	6.10837	6.3878
	NRP2	5.88203	5.44	5.90299	6.23339	5.55728	6.3146	6.73158	6.08881	6.20313	6.00834	5.48288	6.13565	5.75738	5.36345	5.7865	5.84168	5.81	6.17909
	OAS1	-1.19271	-0.921698	-1.67146	1.30963	0.0687873	-0.204787	1.19684	2.14926	0.965198	-1.73253	-1.72271	-2.02438	-2.12319	-0.381877	-5.55525	0.0297278	0.830163	-1.41393
	OAS3	3.80095	3.31307	2.75864	5.05187	2.9807	3.16185	5.85047	5.68683	5.55665	3.82462	3.68227	3.13323	2.87179	3.78897	3.4936	4.6489	5.18036	3.37443
	PAK3	5.23239	5.58377	5.13761	4.91909	5.04647	4.74352	4.77992	4.83602	4.74321	5.33785	5.71302	4.92397	5.53877	5.38226	5.39207	4.86926	4.88826	4.77656
	PARP12	3.00759	2.76096	2.57065	3.95662	3.24366	3.49357	4.00292	4.63427	4.14722	2.05502	1.97272	2.90031	2.87776	2.45464	3.07545	3.43324	3.75656	2.98501
	PARP14	4.96427	5.17038	4.70027	6.10572	6.05211	5.63207	6.00888	6.18555	5.93218	4.8962	5.1989	4.78617	5.02945	5.23112	4.99929	5.76541	5.73369	5.37899
	PARP9	1.90017	0.870463	1.05496	4.07526	3.63407	2.60678	3.8965	4.15223	3.37815	1.45887	1.87066	2.19978	2.50212	2.11867	1.10243	2.82146	3.01682	2.00291
	PCLO	-3.89001	-4.7417	-2.34026	0.236449	0.768537	2.15644	-4.15269	-4.58871	-3.44513	-6.16689	-4.11966	-2.45415	-1.97092	-6.2398	-5.55525	-3.26777	-5.68737	-2.7697
	PDE7A	3.7333	3.23929	3.51594	3.45673	3.67002	4.15329	3.94002	3.91292	4.15658	3.65228	3.34234	3.65161	3.339	3.04131	3.21794	3.40219	3.69014	3.65317
	PLEKHB2	5.18192	5.23366	5.21424	4.81345	4.92623	4.74901	4.71598	4.57985	4.98465	4.8353	5.07515	5.11538	5.39238	5.37367	5.31007	4.92301	4.54942	4.71396
	PLSCR1	5.26484	5.39417	5.17189	5.56951	5.49758	5.38788	6.12531	6.03527	6.06373	5.2993	5.46258	5.28627	5.36417	5.51553	5.06319	5.54817	5.69314	5.3321
	PSME1	4.00219	3.58202	3.91563	4.68038	4.55505	4.62779	4.48809	4.48316	4.33312	3.99944	3.85297	3.72326	3.73246	3.963	3.58805	4.23059	3.93513	3.82159
	PTPRU	6.62548	6.68689	6.33121	6.7362	6.69387	6.31777	6.67134	6.79415	6.82199	6.39773	6.49803	6.51636	6.28869	6.28127	6.1743	6.8763	6.82652	6.59914
	RAB31	7.05917	6.97669	7.15105	7.10697	6.82831	6.92162	6.8746	6.40714	6.76445	7.02223	7.09817	7.16128	7.14295	7.31928	7.16939	7.09082	6.96711	7.06463
	RARRES3	0.826741	0.351498	0.56922	2.29253	2.53002	1.72272	0.893748	1.06061	0.594574	0.399257	0.426805	-0.244883	0.287767	1.05878	0.467033	0.796759	0.0696943	-0.446602
	SLC15A3	0.924572	1.11735	1.26448	2.84565	2.52685	1.42009	2.91548	2.81669	2.16036	0.681099	0.973399	0.949634	1.50993	0.82207	0.759596	1.60088	2.23705	0.961781
	SP100	3.89729	3.87804	3.15851	4.33425	3.68454	3.45556	4.4515	4.58766	4.09724	3.41682	3.97602	3.20945	3.41014	3.66617	3.40464	4.15849	4.2721	3.5771
	STAT1	4.62113	4.60594	4.65539	5.68756	5.40796	4.79362	6.28352	5.73511	5.78829	4.87096	4.70856	4.41032	4.85237	4.70521	4.16472	5.35912	4.99161	4.57412
	SVIL	4.7548	5.07374	4.759	4.80716	5.25981	5.07178	5.33342	5.26709	5.7639	4.66804	4.65046	5.02973	4.05667	4.75873	4.7782	4.79833	5.46662	4.82355
	TAX1BP1	7.23488	7.52548	7.26651	7.35668	7.23974	7.15453	7.20691	6.88027	6.86793	7.48576	7.63512	7.26638	7.59765	7.5404	7.32508	7.20671	7.16859	7.05606
	TDRD7	1.49946	1.67136	1.74072	2.54194	3.1706	1.43134	2.92812	3.14785	2.2899	1.91798	1.56556	1.06385	1.54634	1.53964	1.52154	2.43752	2.7559	1.83189
	TIGAR	4.94161	4.72537	4.54354	4.74782	4.72237	4.64578	4.0089	4.45964	4.07787	4.30684	4.90956	4.72605	4.90055	5.01919	4.80561	4.64475	4.4699	4.50103
	TRIM14	5.54719	6.00058	5.39658	6.11535	5.99414	5.61939	6.17481	6.1609	6.07673	5.72763	5.97233	5.4825	5.53882	5.49904	5.15532	5.80188	5.90307	5.60257
	TRIM56	5.8317	5.87923	5.928	6.2022	6.52928	6.11566	6.55637	6.7597	6.75118	5.95866	5.93935	6.1622	5.95369	5.82825	6.26211	6.12185	6.37899	6.16821
	UBE2L6	-0.536571	-0.109717	0.258194	2.02956	2.48787	1.43608	1.68116	1.26434	0.901814	-0.115464	-0.567376	0.44205	-0.553216	0.241973	-0.807457	1.48965	1.17194	0.804371
	ZC3HAV1	5.60319	5.60727	5.60532	6.25653	5.93273	5.91401	6.62335	6.72599	6.6239	5.59255	5.62681	5.53501	5.53193	5.45349	5.35662	5.97347	6.13259	5.67043
	ZNF114	6.39708	6.41788	6.41526	6.23953	6.32991	6.16646	6.14216	6.09646	6.11916	6.51975	6.41857	6.51518	6.5945	6.51985	6.79426	6.29546	6.08942	6.11909

### Sheet: Supplemental Table 3
Supplemental Table 3. Table lists upregulated DEGs identified via bulk RNA-sequencing of TOs, as represented in Figure 2E Venn diagram. 5 shared DEGs that were upregulated in both IL-27- and IFNL-stimulated TOs are listed in red. Log fold-change cutoff: 0.5; p-value <0.05.
	IFNl vs a-IFNl					IL-27 vs a-IL-27
		geneID	logFC	adj.P.Val			geneID	logFC	adj.P.Val
	1	OAS1	3.58247	0.0357471		1	PCLO	5.22984	0.0123703
	2	IFI27	3.03689	0.00216745		2	UBE2L6	2.09307	0.0427651
	3	IFITM3	2.40946	0.000370985		3	RARRES3	1.97968	0.0123703
	4	MX1	2.38338	5.43674e-05		4	PARP9	1.76361	0.0462948
	5	OAS3	2.35108	0.0134365		5	IFIT1	1.65605	0.0462948
	6	IFIT1	2.25676	0.000506826		6	DTX3L	1.16773	0.0303591
	7	IFITM1	2.17016	0.000888549		7	APOL6	1.09335	0.00513542
	8	HELZ2	2.11198	0.000590662		8	PARP14	0.975733	0.000934711
	9	EPSTI1	2.09078	0.0478471		9	DKC1	0.763562	0.0353771
	10	HERC6	1.92381	0.0380467		10	PSME1	0.758062	0.0462948
	11	PARP9	1.84904	0.0130534
	12	SLC15A3	1.65473	0.0297711
	13	PARP12	1.47663	0.0226291
	14	IRF9	1.44266	0.0263252
	15	DTX3L	1.43492	0.000975058
	16	EIF2AK2	1.41128	0.000193715
	17	STAT1	1.34862	0.000308011
	18	TDRD7	1.33039	0.0487531
	19	IRF7	1.30119	0.00041897
	20	ZC3HAV1	1.21131	5.43674e-05
	21	CYFIP2	1.17603	0.003197
	22	LAP3	1.06464	0.0455326
	23	MTHFD1	1.06424	0.0487531
	24	ADAR	0.960267	0.0076819
	25	PARP14	0.959774	0.000304449
	26	SVIL	0.912218	0.0368725
	27	SP100	0.902627	0.0452698
	28	HUNK	0.85023	0.0226291
	29	CDH3	0.818047	0.0371967
	30	PDE7A	0.805897	0.049393
	31	FREM2	0.779873	0.0263252
	32	PLSCR1	0.751998	0.00160981
	33	TRIM14	0.740341	0.00719747
	34	FOSB	0.727378	0.0487531
	35	NRP2	0.70305	0.0356622
	36	LGALS3BP	0.68298	0.00478274
	37	TRIM56	0.682565	0.0211284
	38	ADRB1	0.675433	0.0146083
	39	DSC3	0.665901	0.0090709
	40	PSME1	0.653733	0.049393
	41	IFI6	0.626386	0.0343383
	42	CTDSPL	0.626147	0.0146083
	43	NR2F2	0.621963	0.0487531
	44	LY6E	0.609983	0.0452698
	45	HERC5	0.586762	0.0315237
	46	ISM2	0.533446	0.0452698
	47	PTPRU	0.515475	0.049393

### Sheet: Supplemental Table 4
Supplemental Table 4. Gene set enrichment analysis (GSEA) of bulk RNA-sequencing data. Log fold-change values were calculated by comparing IFNL-stimulated vs. anti-IFNL TOs. All GSEA analyses were then performed using a log fold-change cutoff value <0.5. Table lists upregulated pathways for IFNL-stimulated TOs by normalized enrichment score (NES).
		Description	setSize	enrichmentScore	NES	pvalue	p.adjust	qvalue	rank	leading_edge	core_enrichment
	1	GOBP_DEFENSE_RESPONSE_TO_SYMBIONT	43	0.66185	2.76556	1e-10	2.535e-08	2.33684e-08	84	tags=51%, list=13%, signal=48%	IFIT3/OAS1/IFI27/IFIT5/IFIH1/IFITM3/MX1/OAS3/IFITM1/IFIT1/PARP9/DDX60/NLRC5/DDX58/DTX3L/IRF9/EIF2AK2/STAT1/IRF1/IRF7/ZC3HAV1/DHX58
	2	GOBP_RESPONSE_TO_VIRUS	47	0.647833	2.74276	1e-10	2.535e-08	2.33684e-08	84	tags=49%, list=13%, signal=46%	IFIT3/OAS1/IFI27/IFIT5/IFIH1/IFITM3/MX1/OAS3/IFITM1/IFIT1/ITGB6/PARP9/DDX60/NLRC5/DDX58/DTX3L/IRF9/EIF2AK2/STAT1/IRF1/IRF7/ZC3HAV1/DHX58
	3	GOBP_VIRAL_PROCESS	32	0.660377	2.60751	2.89858e-08	3.67395e-06	3.38676e-06	73	tags=50%, list=12%, signal=47%	OAS1/IFI27/IFIT5/IFIH1/IFITM3/MX1/OAS3/IFITM1/IFIT1/ITGB6/PARP9/EIF2AK2/STAT1/IRF7/PARP16/ZC3HAV1
	4	GOBP_INNATE_IMMUNE_RESPONSE	55	0.570499	2.48164	1.48905e-08	2.5165e-06	2.31979e-06	73	tags=40%, list=12%, signal=39%	IFIT3/OAS1/IFI27/IFIT5/IFIH1/IFITM3/MX1/OAS3/IFITM1/IFIT1/PARP9/DDX60/SLC15A3/NLRC5/DDX58/DTX3L/EIF2AK2/STAT1/IRF1/LBP/IRF7/ZC3HAV1
	5	GOBP_VIRAL_GENOME_REPLICATION	22	0.683037	2.46175	1.68139e-06	9.47184e-05	8.73144e-05	15	tags=41%, list=2%, signal=41%	OAS1/IFI27/IFIT5/IFIH1/IFITM3/MX1/OAS3/IFITM1/IFIT1
	6	GOBP_VIRAL_LIFE_CYCLE	27	0.638627	2.41963	2.88722e-06	0.000121985	0.00011245	25	tags=37%, list=4%, signal=37%	OAS1/IFI27/IFIT5/IFIH1/IFITM3/MX1/OAS3/IFITM1/IFIT1/ITGB6
	7	GOBP_RESPONSE_TO_TYPE_I_INTERFERON	16	0.724643	2.39811	2.77715e-06	0.000121985	0.00011245	64	tags=62%, list=10%, signal=58%	OAS1/IFI27/IFITM3/MX1/OAS3/IFITM1/IFIT1/NLRC5/STAT1/IRF7
	8	GOBP_NEGATIVE_REGULATION_OF_VIRAL_GENOME_REPLICATION	20	0.671118	2.37554	7.1519e-06	0.000259001	0.000238755	15	tags=40%, list=2%, signal=40%	OAS1/IFIT5/IFIH1/IFITM3/MX1/OAS3/IFITM1/IFIT1
	9	GOBP_NEGATIVE_REGULATION_OF_VIRAL_PROCESS	23	0.645214	2.36866	6.32768e-06	0.00024678	0.000227489	73	tags=48%, list=12%, signal=44%	OAS1/IFIT5/IFIH1/IFITM3/MX1/OAS3/IFITM1/IFIT1/EIF2AK2/STAT1/ZC3HAV1
	10	GOBP_DEFENSE_RESPONSE_TO_OTHER_ORGANISM	65	0.533299	2.36787	2.11406e-07	1.78638e-05	1.64674e-05	73	tags=35%, list=12%, signal=35%	IFIT3/OAS1/IFI27/IFIT5/IFIH1/IFITM3/MX1/OAS3/IFITM1/IFIT1/PARP9/DDX60/SLC15A3/NLRC5/DDX58/DTX3L/IRF9/EIF2AK2/STAT1/IRF1/LBP/IRF7/ZC3HAV1
	11	GOBP_TYPE_I_INTERFERON_PRODUCTION	12	0.752227	2.31585	1.27991e-05	0.000359076	0.000331008	96	tags=75%, list=15%, signal=65%	OAS1/IFIH1/OAS3/DDX58/STAT1/IRF1/IRF7/DHX58/NLRX1
	12	GOBP_REGULATION_OF_RESPONSE_TO_BIOTIC_STIMULUS	30	0.595427	2.31575	1.30068e-05	0.000359076	0.000331008	123	tags=57%, list=19%, signal=48%	OAS1/OAS3/IFIT1/PARP9/DDX60/NLRC5/DDX58/DTX3L/STAT1/IRF1/LBP/IRF7/DHX58/NLRX1/USP18/ADAR/PARP14
	13	GOBP_POSITIVE_REGULATION_OF_TYPE_I_INTERFERON_PRODUCTION	10	0.793277	2.3138	9.11038e-06	0.000288685	0.000266119	84	tags=80%, list=13%, signal=71%	OAS1/IFIH1/OAS3/DDX58/STAT1/IRF1/IRF7/DHX58
	14	GOBP_BIOLOGICAL_PROCESS_INVOLVED_IN_INTERSPECIES_INTERACTION_BETWEEN_ORGANISMS	76	0.511043	2.3122	5.85528e-08	5.93725e-06	5.47314e-06	64	tags=32%, list=10%, signal=32%	IFIT3/OAS1/IFI27/IFIT5/IFIH1/IFITM3/MX1/OAS3/IFITM1/IFIT1/HERC6/ITGB6/PARP9/DDX60/SLC15A3/NLRC5/DDX58/DTX3L/IRF9/EIF2AK2/STAT1/IRF1/LBP/IRF7
	15	GOBP_REGULATION_OF_VIRAL_GENOME_REPLICATION	21	0.650266	2.30954	9.05384e-06	0.000288685	0.000266119	15	tags=38%, list=2%, signal=38%	OAS1/IFIT5/IFIH1/IFITM3/MX1/OAS3/IFITM1/IFIT1
	16	GOBP_PATTERN_RECOGNITION_RECEPTOR_SIGNALING_PATHWAY	19	0.660414	2.30187	2.07345e-05	0.000500589	0.000461459	96	tags=58%, list=15%, signal=51%	OAS1/IFIH1/OAS3/DDX60/SLC15A3/DDX58/IRF1/LBP/IRF7/DHX58/NLRX1
	17	GOBP_RESPONSE_TO_CYTOKINE	48	0.536376	2.29106	2.87487e-06	0.000121985	0.00011245	67	tags=35%, list=11%, signal=34%	IFIT3/OAS1/IFI27/IFIH1/IFITM3/MX1/OAS3/IFITM1/IFIT1/PARP9/NLRC5/DDX58/EIF2AK2/STAT1/IRF1/IRF7/PARP16
	18	GOBP_CELLULAR_RESPONSE_TO_VIRUS	10	0.785252	2.2904	1.34565e-05	0.000359076	0.000331008	120	tags=90%, list=19%, signal=74%	OAS1/IFIH1/OAS3/DDX60/DDX58/IRF7/DHX58/NLRX1/ADAR
	19	GOBP_REGULATION_OF_VIRAL_PROCESS	25	0.61096	2.28509	3.02476e-05	0.00069707	0.000642581	73	tags=44%, list=12%, signal=41%	OAS1/IFIT5/IFIH1/IFITM3/MX1/OAS3/IFITM1/IFIT1/EIF2AK2/STAT1/ZC3HAV1
	20	GOBP_INTERFERON_BETA_PRODUCTION	10	0.783235	2.28451	1.52953e-05	0.000387735	0.000357426	96	tags=80%, list=15%, signal=69%	OAS1/IFIH1/OAS3/DDX58/IRF1/IRF7/DHX58/NLRX1
	21	GOBP_REGULATION_OF_INNATE_IMMUNE_RESPONSE	18	0.656866	2.25943	7.67355e-05	0.0015562	0.00143455	123	tags=67%, list=19%, signal=55%	OAS1/OAS3/PARP9/NLRC5/IRF1/LBP/IRF7/DHX58/NLRX1/USP18/ADAR/PARP14
	22	GOBP_IMMUNE_RESPONSE	78	0.497522	2.2581	9.0475e-07	5.73385e-05	5.28564e-05	123	tags=41%, list=19%, signal=38%	IFIT3/OAS1/IFI27/IFIT5/IFIH1/IFITM3/MX1/OAS3/IFITM1/IFIT1/ITGB6/PARP9/DDX60/CYSLTR2/SLC15A3/NLRC5/ATP7A/DDX58/DTX3L/EIF2AK2/STAT1/IRF1/LBP/IRF7/ZC3HAV1/DHX58/NLRX1/MAPK10/USP18/ZFPM1/ADAR/PARP14
	23	GOBP_REGULATION_OF_RESPONSE_TO_CYTOKINE_STIMULUS	13	0.716221	2.23038	4.06975e-05	0.000897115	0.000826988	123	tags=77%, list=19%, signal=63%	OAS1/IFIH1/OAS3/PARP9/NLRC5/DDX58/IRF7/USP18/ADAR/PARP14
	24	GOBP_IMMUNE_RESPONSE_REGULATING_SIGNALING_PATHWAY	23	0.606733	2.22739	5.67829e-05	0.00119954	0.00110577	98	tags=52%, list=15%, signal=46%	OAS1/IFIH1/OAS3/DDX60/SLC15A3/DDX58/IRF1/LBP/IRF7/DHX58/NLRX1/MAPK10
	25	GOBP_DEFENSE_RESPONSE	77	0.491933	2.2256	8.35988e-07	5.73385e-05	5.28564e-05	64	tags=30%, list=10%, signal=31%	IFIT3/OAS1/IFI27/IFIT5/IFIH1/IFITM3/MX1/OAS3/IFITM1/IFIT1/ITGB6/PARP9/DDX60/SLC15A3/NLRC5/DDX58/DTX3L/IRF9/EIF2AK2/STAT1/IRF1/LBP/IRF7
	26	GOBP_INTRACELLULAR_RECEPTOR_SIGNALING_PATHWAY	11	0.733667	2.19874	0.000116142	0.00226476	0.00208773	96	tags=73%, list=15%, signal=63%	IFIH1/OAS3/DDX60/SLC15A3/DDX58/IRF7/DHX58/NLRX1
	27	GOBP_CYTOKINE_MEDIATED_SIGNALING_PATHWAY	27	0.574629	2.17716	0.000171173	0.0030283	0.00279158	64	tags=41%, list=10%, signal=38%	OAS1/IFI27/IFITM3/MX1/OAS3/IFITM1/PARP9/NLRC5/STAT1/IRF1/IRF7
	28	GOBP_NEGATIVE_REGULATION_OF_IMMUNE_RESPONSE	10	0.737388	2.15079	0.000173217	0.0030283	0.00279158	147	tags=90%, list=23%, signal=70%	OAS1/OAS3/NLRC5/DHX58/NLRX1/USP18/ADAR/PARP14/HLX
	29	GOBP_REGULATION_OF_IMMUNE_RESPONSE	35	0.523915	2.09931	0.000141993	0.00266632	0.0024579	123	tags=49%, list=19%, signal=41%	OAS1/IFIH1/OAS3/PARP9/DDX60/SLC15A3/NLRC5/DDX58/IRF1/LBP/IRF7/DHX58/NLRX1/MAPK10/USP18/ADAR/PARP14
	30	GOBP_RESPONSE_TO_INTERFERON_GAMMA	10	0.711329	2.07478	0.000463276	0.0075768	0.00698453	162	tags=90%, list=26%, signal=68%	IFITM3/IFITM1/PARP9/NLRC5/STAT1/IRF1/PARP14/SP100/JAK1
	31	GOBP_REGULATION_OF_DEFENSE_RESPONSE_TO_VIRUS	10	0.710123	2.07126	0.000479723	0.00760062	0.00700648	96	tags=70%, list=15%, signal=60%	IFIT1/PARP9/DDX58/DTX3L/STAT1/DHX58/NLRX1
	32	GOBP_REGULATION_OF_DEFENSE_RESPONSE	34	0.516953	2.0611	0.000279804	0.00472869	0.00435905	123	tags=47%, list=19%, signal=40%	OAS1/OAS3/IFIT1/PARP9/NLRC5/DDX58/DTX3L/STAT1/IRF1/LBP/IRF7/DHX58/NLRX1/USP18/ADAR/PARP14
	33	GOBP_NEGATIVE_REGULATION_OF_IMMUNE_SYSTEM_PROCESS	18	0.598876	2.05997	0.000947192	0.0129791	0.0119645	169	tags=72%, list=27%, signal=55%	OAS1/OAS3/NLRC5/IRF1/DHX58/NLRX1/USP18/ZFPM1/ADAR/PARP14/HLX/LRRC32/LTF
	34	GOBP_POSITIVE_REGULATION_OF_CYTOKINE_PRODUCTION	23	0.554674	2.03628	0.000573618	0.00881285	0.00812396	84	tags=43%, list=13%, signal=39%	OAS1/IFIH1/OAS3/DDX58/EIF2AK2/STAT1/IRF1/LBP/IRF7/DHX58
	35	GOBP_POSITIVE_REGULATION_OF_TUMOR_NECROSIS_FACTOR_SUPERFAMILY_CYTOKINE_PRODUCTION	10	0.690967	2.01539	0.000842974	0.0122111	0.0112566	62	tags=50%, list=10%, signal=46%	OAS1/IFIH1/OAS3/DDX58/LBP
	36	GOBP_BIOLOGICAL_PROCESS_INVOLVED_IN_SYMBIOTIC_INTERACTION	14	0.630123	2.01314	0.000831051	0.0122111	0.0112566	25	tags=36%, list=4%, signal=35%	IFI27/IFITM3/IFITM1/IFIT1/ITGB6
	37	GOBP_NEGATIVE_REGULATION_OF_RESPONSE_TO_BIOTIC_STIMULUS	11	0.671086	2.01119	0.0018076	0.0234988	0.021662	123	tags=73%, list=19%, signal=60%	OAS1/OAS3/NLRC5/DHX58/NLRX1/USP18/ADAR/PARP14
	38	GOBP_REGULATION_OF_RESPONSE_TO_STRESS	49	0.452613	1.94254	0.00116566	0.0155523	0.0143366	123	tags=41%, list=19%, signal=36%	OAS1/OAS3/IFIT1/STOX1/PARP9/NLRC5/ATP7A/DDX58/DTX3L/EIF2AK2/STAT1/IRF1/LBP/IRF7/DHX58/NLRX1/POT1/USP18/ADAR/PARP14
	39	GOBP_TUMOR_NECROSIS_FACTOR_SUPERFAMILY_CYTOKINE_PRODUCTION	11	0.647582	1.94075	0.00358902	0.0433246	0.039938	62	tags=45%, list=10%, signal=42%	OAS1/IFIH1/OAS3/DDX58/LBP
	40	GOBP_NEGATIVE_REGULATION_OF_GENE_EXPRESSION	38	0.474954	1.94063	0.00233847	0.0296402	0.0273232	123	tags=45%, list=19%, signal=38%	OAS1/OAS3/STOX1/HELZ2/PARP9/TDRD12/EIF2AK2/LBP/ZC3HAV1/DHX58/NLRX1/PARP10/LHX2/ZDBF2/ZFPM1/ADAR/PARP14
	41	GOBP_NEGATIVE_REGULATION_OF_DEFENSE_RESPONSE	13	0.615199	1.91579	0.00338072	0.0418054	0.0385376	123	tags=62%, list=19%, signal=51%	OAS1/OAS3/NLRC5/DHX58/NLRX1/USP18/ADAR/PARP14
	42	GOBP_REGULATION_OF_IMMUNE_SYSTEM_PROCESS	55	0.433784	1.88693	0.000915871	0.0128985	0.0118903	123	tags=40%, list=19%, signal=35%	OAS1/IFIH1/OAS3/PARP9/DDX60/SLC15A3/NLRC5/DDX58/STAT1/IRF1/LBP/IRF7/BGLAP/DHX58/LOX/MEIS1/NLRX1/MAPK10/USP18/ZFPM1/ADAR/PARP14

### Sheet: Supplemental Table 5
Supplemental Table 5. Gene set enrichment analysis (GSEA) of bulk RNA-sequencing data. Log fold-change values were calculated by comparing IL-27-stimulated vs. anti-IL27 TOs. All GSEA analyses were then performed using a log fold-change cutoff value <0.5. Table lists upregulated pathways for IL-27-stimulated TOs by normalized enrichment score (NES).
		Description	setSize	enrichmentScore	NES	pvalue	p.adjust	qvalue	rank	leading_edge	core_enrichment
	1	GOBP_VIRAL_GENOME_REPLICATION	13	0.676923	2.12064	0.000281863	0.0275839	0.0262514	181	tags=100%, list=34%, signal=68%	IFIH1/OAS1/PARP10/IFI27/IFIT1/IFITM3/IFITM1/IFIT5/LTF/MX1/ISG15/BST2/APOBEC3H
	2	GOBP_IMMUNE_RESPONSE_REGULATING_SIGNALING_PATHWAY	19	0.600229	2.08305	0.000662081	0.0299812	0.0285329	139	tags=68%, list=26%, signal=52%	DDX58/IFIH1/OAS1/DHX58/DDX60/BTN3A3/SLC15A3/GBP1/IFI35/CD226/IRF1/LTF/PTPN22
	3	GOBP_RESPONSE_TO_CYTOKINE	36	0.505713	2.05166	0.000384051	0.0275839	0.0262514	107	tags=47%, list=20%, signal=40%	DDX58/IFIT3/IFIH1/OAS1/IFI27/PARP9/IFIT1/NLRC5/IFITM3/ASAH2/GBP1/ILDR1/KLF2/IFITM1/JAK3/IRF1/PARP14
	4	GOBP_PATTERN_RECOGNITION_RECEPTOR_SIGNALING_PATHWAY	13	0.652869	2.04529	0.000712031	0.0299812	0.0285329	139	tags=77%, list=26%, signal=58%	DDX58/IFIH1/OAS1/DHX58/DDX60/SLC15A3/IFI35/IRF1/LTF/PTPN22
	5	GOBP_NEGATIVE_REGULATION_OF_VIRAL_GENOME_REPLICATION	12	0.675624	2.04256	0.000440838	0.0275839	0.0262514	181	tags=100%, list=34%, signal=68%	IFIH1/OAS1/PARP10/IFIT1/IFITM3/IFITM1/IFIT5/LTF/MX1/ISG15/BST2/APOBEC3H
	6	GOBP_REGULATION_OF_VIRAL_GENOME_REPLICATION	12	0.675624	2.04256	0.000440838	0.0275839	0.0262514	181	tags=100%, list=34%, signal=68%	IFIH1/OAS1/PARP10/IFIT1/IFITM3/IFITM1/IFIT5/LTF/MX1/ISG15/BST2/APOBEC3H
	7	GOBP_INNATE_IMMUNE_RESPONSE	48	0.46693	2.00181	0.000378576	0.0275839	0.0262514	107	tags=44%, list=20%, signal=38%	DDX58/IFIT3/IFIH1/OAS1/DHX58/IFI27/DDX60/PARP9/IFIT1/SLC15A3/NLRC5/IFITM3/GBP1/DTX3L/IFITM1/JAK3/IFI35/CD226/IFIT5/IRF1/PARP14
	8	GOBP_RESPONSE_TO_VIRUS	38	0.488372	1.99744	0.000308975	0.0275839	0.0262514	106	tags=45%, list=20%, signal=39%	DDX58/IFIT3/IFIH1/OAS1/DHX58/IFI27/DDX60/PARP9/IFIT1/NLRC5/IFITM3/GBP1/ITGB6/DTX3L/IFITM1/IFIT5/IRF1
	9	GOBP_IMMUNE_RESPONSE	75	0.43045	1.99214	8.57687e-05	0.0275839	0.0262514	184	tags=57%, list=35%, signal=44%	DDX58/IFIT3/IFIH1/OAS1/DHX58/IFI27/B2M/DDX60/PARP9/IFIT1/GPRC5B/BTN3A3/SLC15A3/NLRC5/TAP1/TNFSF14/IFITM3/GBP1/TNFSF12/ITGB6/DLL1/DTX3L/IFITM1/TAP2/JAK3/IFI35/CD226/IFIT5/IRF1/PARP14/PSMB10/LTF/PTPN22/MX1/PAG1/TMEM98/ISG15/BST2/MYLPF/TAPBPL/ZFPM1/APOBEC3H/CCDC92
	10	GOBP_DEFENSE_RESPONSE_TO_SYMBIONT	36	0.490924	1.99166	0.000752953	0.0299812	0.0285329	161	tags=58%, list=30%, signal=44%	DDX58/IFIT3/IFIH1/OAS1/DHX58/IFI27/DDX60/PARP9/IFIT1/NLRC5/IFITM3/GBP1/DTX3L/IFITM1/IFIT5/IRF1/PTPN22/MX1/IRF9/ISG15/BST2
	11	GOBP_DEFENSE_RESPONSE	61	0.428517	1.92501	0.000654197	0.0299812	0.0285329	107	tags=39%, list=20%, signal=36%	DDX58/IFIT3/IFIH1/OAS1/DHX58/IFI27/DDX60/PARP9/IFIT1/GPRC5B/SLC15A3/NLRC5/TAP1/IFITM3/GBP1/ITGB6/DTX3L/IFITM1/JAK3/IFI35/CD226/IFIT5/IRF1/PARP14
	12	GOBP_DEFENSE_RESPONSE_TO_OTHER_ORGANISM	52	0.436211	1.90331	0.00116921	0.0393932	0.0374903	107	tags=40%, list=20%, signal=36%	DDX58/IFIT3/IFIH1/OAS1/DHX58/IFI27/DDX60/PARP9/IFIT1/SLC15A3/NLRC5/IFITM3/GBP1/DTX3L/IFITM1/JAK3/IFI35/CD226/IFIT5/IRF1/PARP14
	13	GOBP_BIOLOGICAL_PROCESS_INVOLVED_IN_INTERSPECIES_INTERACTION_BETWEEN_ORGANISMS	60	0.417343	1.87204	0.00107024	0.0390637	0.0371767	107	tags=38%, list=20%, signal=35%	DDX58/IFIT3/IFIH1/OAS1/DHX58/IFI27/B2M/DDX60/PARP9/IFIT1/SLC15A3/NLRC5/IFITM3/GBP1/ITGB6/DTX3L/IFITM1/JAK3/IFI35/CD226/IFIT5/IRF1/PARP14

### Sheet: Supplemental Table 6
Supplemental Table 6. Table outlines total number of fetuses exhibiting “healthy”, “early resorption”, or “total resorption” phenotypes at E13.5 per litter for all dams included in Figure 4F.
	Genotype	Treatment	Total Dams	Fetuses	Intact Fetuses	Early Resorptions	Total Resorptions
	hSTAT2 KI	Isotype + ZIKV	3	8	8	0	0
				10	8	2	0
				8	8	0	0
	Total			29	16	2	0
	hSTAT2 KI	a-IL-27 + PBS	3	9	8	1	0
				9	9	0	0
				8	8	0	0
	Total			26	25	1	0
	hSTAT2 KI	a-IL-27 + ZIKV	3	9	4	2	3
				7	5	0	2
				9	7	0	2
	Total			25	16	2	7
	hSTAT2 KI * IL27RA-/-	PBS	3	9	9	0	0
				9	9	0	0
				6	6	0	0
	Total			24	24	0	0
	hSTAT2 KI * IL27RA-/-	ZIKV	4	11	8	1	2
				9	6	0	3
				9	6	1	2
				10	8	0	2
	Total			39	28	2	9

### Sheet: Supplemental Table 7
Supplemental Table 7: Table lists the sequences of all primers utilized in this study.
	Name	Sequence	Identifier
	ZIKV DAKAR F	CCACCAATGTTCTCTTGCAGACATATTG
	ZIKV DAKAR R	TTCGGACAGCCGTTGTCCAACACAAG
	ZIKV E F	TTGGTCATGATACTGCTGATTGC
	ZIKV E R	CCTTCCACAAAGTCCCTATTGC
	Human WSX1/IL27RA F	TGGACTTTTCCGAGGATGAC
	Human WSX1/IL27RA R	CTTAATGGACGACGACGAGG
	Human gp130 F	TGCTGATTGCAAAGCAAAAC
	Human gp130 R	CCTCACTTCTTCGTTCACCC
	Human p28 F	GAGCAGCTCCCTGATGTTTC
	Human p28 R	AGCTGCATCCTCTCCATGTT
	Human EBI3 F	TGGCTCCCTACGTGCTCAAT
	Human EBI3 R	GAGGGTCGGGCTTGATGATGT
	Human MX1 F	CAATCAGCCTGCTGACATTG
	Human MX1 R	TGTCTCCTGCCTCTGGATG
	Human OAS2 F	GAGTGGCCATAGGTGGCTC
	Human OAS2 R	CGAGGATGTCACGTTGGCTT
	Human IFIT1 F	TACAGCAACCATGAGTACAA
	Human IFIT1 R	TCAGGTGTTTCACATAGGC
	p28-GFP F	TAGCCAGGGAAGACTTAGTGA	Mouse genotyping
	p28-GFP R	GCCGTCCTCCTTGAAGTCGATG	Mouse genotyping
	IL27RA-/- F	CTTGGGTGGAGAGGCTATTC	Mouse genotyping
	IL27RA-/- R	AGGTGAGATGACAGGAGATC	Mouse genotyping
	hSTAT2 KI	CTGAGGTAGAATCACTTTGACTTCC	Mouse genotyping; hSTAT2_MD_42
	hSTAT2 KI	GATGGCTCAGAGGTTAAGAGC	Mouse genotyping; hSTAT2_MD_43
	hSTAT2 KI	GGCAAAGCCAAGACATAAACC	Mouse genotyping; hSTAT2_MD_46
	hSTAT2 KI	ACAGGTTCCAGGCCATCAAG	Mouse genotyping; hSTAT2_MD_47
	RPS4Y1		Hs00606158_m1
	Xist		Hs01079824_m1
